# A Randomized, Controlled Clinical Trial Demonstrates Improved Cognitive Function in Senior Dogs Supplemented with a Senolytic and NAD+ Precursor Combination

**DOI:** 10.1101/2024.02.26.581616

**Authors:** Katherine E. Simon, Katharine Russell, Alejandra Mondino, Chin-Chieh Yang, Beth C Case, Zachary Anderson, Christine Whitley, Emily Griffith, Margaret E. Gruen, Natasha J. Olby

## Abstract

Age-related decline in mobility and cognition are associated with cellular senescence and NAD+ depletion in dogs and people. A combination of a novel NAD+ precursor and senolytic, LY-D6/2 was examined in this randomized controlled trial. Seventy dogs were enrolled and allocated into placebo, low or full dose groups. Primary outcomes were change in cognitive impairment measured with the owner-reported Canine Cognitive Dysfunction Rating (CCDR) scale and change in activity measured with physical activity monitors. Fifty-nine dogs completed evaluations at the three-month primary endpoint, and 51 reached the six-month secondary endpoint. There was a significant difference in CCDR score across treatment groups from baseline to the primary endpoint (p=0.02) with the largest decrease in the full dose group. There were no significant differences between groups in changes in measured activity. However, the proportion of dogs that improved in frailty and owner-reported activity levels and happiness was higher in the full dose group than other groups. Adverse events occurred equally across groups. All groups showed improvement in cognition, frailty, and activity suggesting placebo effect and benefits of trial participation. We conclude that LY-D6/2 significantly improves owner-assessed cognitive function and may have broader effects on frailty, activity and happiness as reported by owners.
