## Supplementary Table S5 for "A Randomized, Controlled Clinical Trial Demonstrates Improved Cognitive Function in Senior Dogs Supplemented with a Senolytic and NAD+ Precursor Combination": Supplementary Table S5_ All Patient Raw Data .xlsx

### Sheet: Raw Data Sheet
Study ID	Breed	Blinded Treatment Group	Treatment	Baseline Age	Baseline FLS	Sex	Baseline Weight	Body Condition Score	Frailty Status at Baseline	Baseline Pain Score (Joint and Spinal)	Change to Household Month 0-Month 3	Change to Household Month 3-Month 6	Change to Medication Month 0-Month 3	Change to Medication Month 3-Month 6	Month 0 CCDR	Month 1 CCDR	Month 3 CCDR	Month 6 CCDR	CCDR Month 0-Month 3 Success/Failure	CCDR Month 3-Month 6 Success/Failure	Month 0 Frailty Score	Month 1 Frailty Score	Month 3 Frailty Score	Month 6 Frailty Score	Frailty Month 3-Month 0 Success/Failure	Frailty Month 6-Month 3 Success/Failure	Month 0 Inhibitory Control	Month 1 Inhibitory Control	Month 3 Inhibitory Control	Month 6 Inhibitory Control	Month 0 Detour	Month 1 Detour	Month 3 Detour	Month 6 Detour	Month 0 Sustained Gaze	Month 1 Sustained Gaze	Month 3 Sustained Gaze	Month 6 Sustained Gaze	Month 0 Off Leash Gait Speed	Month 1 Off Leash Gait Speed	Month 3 Off Leash Gait Speed	Month 6 Off Leash Gait Speed	Month 3 Owner Perspective: Cognition	Month 6 Owner Perspective: Cognition	Month 3 Owner Perspective: Mobility	Month 6 Owner Perspective: Mobility	Month 3 Owner Perspective: Happiness	Month 6 Owner Perspective: Happiness
AB001	Mixed Breed Dog (Australian Shepherd X)	C	Full Dose	14.4	1.12412	1	17.8	7	Yes (3 - 5)	2	No	No	No	No	39	34	35	36	S	F	3	2	1	3	S	S	75	100	100	62.5	50	37.5	37.5	87.5	27.3	32.03	12.51	5.77	1.48	1.43	1.75	1.29	The Same	The Same	The Same	The Same	Slightly better	The same
AB002	Mixed Breed Dog (Golden x Border Collie)	B	Placebo	12.7	0.996078	3	23	4	No (0 - 2)	5	No	No	No	No	36	35	37	36	F	S	2	2	2	1	S	S	87.5	62.5	87.5	87.5	37.5	75	87.5	75	7.24	32.06	44.92	55.53	2.65	3.26	2.9	2.07	The Same	The Same	The Same	The Same	The Same	The Same
AB003	Australian Shepherd	A	Low Dose	10	0.766284	1	15.5	5	No (0 - 2)	1	No	No	No	No	37	37	35	34	S	S	2	2	1	2	S	S	75	75	87.5	87.5	62.5	75	0	37.5	36.98	52.02	51.43	46.15	2.17	2.02	2.76	2.08	Worse	The Same	The Same	Improved	The Same	Slightly better
AB004	Mixed Breed Dog	B	Placebo	13.9	1.20555	3	33	6	Yes (3 - 5)	15	Yes	No	Yes	Yes	40	33	32	39	S	F	4	4	3	3	S	S	75	100	62.5	87.5	12.5	0	75	62.5	19.02	21.96	33.53	20.26	1.02	1.11	0.82	0.89	The Same	The Same	Worse	The Same	The Same	The Same
AB005	Golden Retriever	A	Low Dose	13	1.14638	3	34.5	5	Yes (3 - 5)	4	No		Yes		40	38	36		S		3	3	3		S		87.5	87.5	100		0	50	62.5		31.12	29.51	43.71		1.93	2.13	1.43		The Same		Worse		The Same
AB006	Mixed Breed Dog	B	Placebo	15.4	1.15011	1	12.2	5	Yes (3 - 5)	0	Yes	Yes	No	Yes	40	37	37	37	S	S	3	3	2	2	S	S	100	62.5	87.5	100	37.5	75	12.5	50	25.56	35.06	20.28	16.85	2.62	3.04	3	2.37	The Same	Worse	Improved	Improved	Slightly better	Slightly better
AB007	Border Collie	C	Full Dose	15.2	1.20063	3	21.6	5	Yes (3 - 5)	4	No	No	No	No	40	37	35	34	S	S	3	2	3	2	S	S	37.5	50	37.5	75	0	0	0	12.5	22.35	14.79	14.94	12.92	1.04	0.97	0.91	1.17	The Same	Improved	Improved	Improved	The Same	Slightly better
AB008	Golden Retriever	A	Low Dose	12.8	1.15837	3	34.1	5	Yes (3 - 5)	4	No		No		37	39	38		F		4	3	3		S		75	100	100		50	12.5	50		55.55	51.28	33.74		1.31	1.43	1.7		The Same		The Same		The Same
AB009	Puggle	B	Placebo	13.4	0.99851	3	9.8	7	No (0 - 2)	3	No	No	No	No	34	35	34	41	S	F	2	2	2	4	S	F	75	75	100	75	75	62.5	62.5	62.5	5.92	5.24	8.88	31.25	1.07	0.71	1.16	1	The Same	Worse	The Same	Worse	Slightly better	The Same
AB010	Golden Retriever	B	Placebo	13.2	1.10831	3	29.3	5	No (0 - 2)	12	No	Yes	No	No	34	35	35	40	F	F	1	2	2	3	F	F	100	100	100	100	12.5	87.5	62.5	75	56.69	21.9	20.06	25.14	0.54	0.75	0.79	1.36	The Same	The Same	The Same	Worse	Slightly better	The Same
AB011	Cockapoo	C	Full Dose	11.8	0.877976	1	10.8	5	No (0 - 2)						34						0						100				25				23.85				2.24
AB012	Mixed Breed Dog (Catahoula X)	C	Full Dose	14.2	1.17842	1	25.6	5	No (0 - 2)	3	No	No	No	No	51	52	45	50	S	F	2	3	1	3	S	F	25	0	0	0	0	0	0	0	8.67	5.7	4.63	1.46	0.73	0.8	0	0.84	The Same	The Same	The Same	The Same	The Same	The Same
AB013	Mixed Breed Dog (Pit Bull x Hound)	A	Low Dose	12.8	1.07023	3	27.5	5	No (0 - 2)	4	No	No	No	No	39	39	42	42	F	S	2	1	1	1	S	S	50	100	100	100	25	50	37.5	12.5	35.69	38.78	37.2	41.48	1.47	1.5	1.02	1.63	The Same	The Same	The Same	The Same	The Same	The Same
AB014	Mixed Breed Dog (Golden Retriever x)	C	Full Dose	11.6	0.957096	3	26.4	5	No (0 - 2)	5					48	39					2	2					87.5	87.5			75	12.5			60	28.46			1.75	1.81
AB015	Mixed Breed Dog (Beagle X)	C	Full Dose	13.2	1.17333	1	31.8	8	Yes (3 - 5)	8	No	No	No	No	41	38	36	35	S	S	3	3	4	3	F	S	87.5	100	62.5	100	62.5	87.5	37.5	75	3.02	10.93	31.97	11.72	0.72	0.81	0.63	0.61	The Same	The Same	Improved	The Same	Slightly better	Slightly better
AB016	Mixed Breed Dog (Labrador X)	A	Low Dose	12.3	1.11011	3	36.3	5	Yes (3 - 5)	5	No		No		56	49	44		S		5	5	3		S		37.5	25	50		0	0	0		8.52	13.38	8.74		0.7	0.66	0.6		The Same		The Same		Slightly better
AB017	Mixed Breed Dog	A	Low Dose	12.8	1.16788	3	37.6	5	Yes (3 - 5)	7	No	No	No	No	35	34	34	34	S	S	3	2	2	1	S	S	87.5	100	100	87.5	75	87.5	75	87.5	14.8	59	16.65	26.9	2.27	3.27	1.84	1.96	The Same	The Same	Worse	The Same	Much Worse	The Same
AB018	Mixed Breed Dog (Golden Retriever x Boxer)	B	Placebo	13.7	1.23646	3	36.8	6	Yes (3 - 5)	3	Yes		Yes		43	37	41		S		4	2	3		S		87.5	87.5	62.5		25	12.5	37.5		36.4	20.18	11.24		1.35	1.25	0.73		The Same		Worse		The Same
AB019	Mixed Breed Dog (Labrador X)	A	Low Dose	11.8	0.964841	3	25	5	Yes (3 - 5)	10	No	No	Yes	No	47	45	46	52	S	F	3	4	4	4	F	S	0	0	0	0	0	0	0	0	4.28	3.67	6.38	17.78	0.59	0.7	0.84	0.63	Worse	Worse	Worse	Worse	The Same	Slightly worse
AB020	Golden Retriever	A	Low Dose	12	1.00756	3	27.8	6	No (0 - 2)	7	No	No	No	No	36	38	41	37	F	S	2	2	2	3	S	F	100	100	87.5	100	25	87.5	0	0	51.17	32.58	49.87	52.05	3.03	3.01	1.88	2.05	The Same	The Same	The Same	The Same	The Same	The Same
AB021	Mixed Breed Dog (Husky X)	B	Placebo	10.1	0.831276	3	25.7	4	No (0 - 2)	4	No	No	No	No	35	40	40	44	F	F	1	2	2	2	F	S	87.5	87.5	100	87.5	87.5	87.5	87.5	62.5	15.61	5.93	13.38	19.4	1.69	1.97	1.28	1.55	The Same	The Same	The Same	The Same	Slightly better	The Same
AB022	Mixed Breed Dog (Labrador X)	C	Full Dose	13.8	1.1129	1	22.9	4	Yes (3 - 5)	6	No	No	No	Yes	34	37	24	37	S	F	4	3	4	4	S	S	100	87.5	87.5	100	0	75	25	25	7.62	8.99	46.69	6.62	0.82	0.96	0.84	0.91	The Same	The Same	Worse	Worse	The Same	The Same
AB023	Labrador Retriever	C	Full Dose	13.8	1.21693	3	33.2	5	Yes (3 - 5)	10	Yes	No	No	No	38	37	38	39	S	F	3	3	3	3	S	S	87.5	87.5	100	87.5	0	0	0	12.5	23.66	13.46	13.5	30.77	2.22	2.06	1.83	2.03	The Same	The Same	Improved	The Same	The Same	Slightly better
AB024	Mixed Breed Dog	B	Placebo	11.2	0.813953	3	7.9	5	No (0 - 2)	2	No	No	No	No	44	36	38	39	S	F	2	1	2	2	S	S	0	87.5	100	75	0	37.5	37.5	50	24.28	32.79	47.65	5.12	0.55	0.9	0.66	1.09	The Same	The Same	The Same	The Same	The Same	The Same
AB025	Mixed Breed Dog (Dachshund X)	A	Low Dose	12.8	1.0183	3	16.6	6	Yes (3 - 5)	4	No	No	No	Yes	45	40	41	54	S	F	3	2	2	3	S	F	100	87.5	87.5	100	12.5	0	0	0	5.06	6.01	3.64	5.05	2.54	2.17	2.29	2.25	The Same	Worse	Worse	Worse	The Same	The Same
AB026	Labrador Retriever	C	Full Dose	13.7	1.14933	3	28.1	4	Yes (3 - 5)	3	No	No	No	No	38	39	35	39	S	F	3	4	4	3	F	S	75	62.5	62.5	75	12.5	50	25	37.5	20.47	25	17.47	9.33	0.97	1.36	1.33	1.64	The Same	The Same	The Same	Improved	The Same	The Same
AB027	Mixed Breed Dog (Rhodesian Ridgeback X)	B	Placebo	11.9	0.97621	1	26.3	5	No (0 - 2)	10	No	No	No	No	38	35	36	35	S	S	1	1	1	1	S	S	87.5	100	100	100	75	25	37.5	25	60	53.32	57.22	52.98	1.95	3.24	3.04	2.67	The Same	The Same	The Same	The Same	The Same	The Same
AB028	Mixed Breed Dog (Miniature Pinscher X)	B	Placebo	14.3	1.03249	1	8.5	7	No (0 - 2)	2	No	No	Yes	No	38	35	39	46	F	F	2	1	1	2	S	F	25	37.5	25	25	37.5	50	12.5	25	9.18	10.78	36.11	27.62	1.45	0.99	1.54	1.91	The Same	The Same	Worse	Worse	The Same	The Same
AB029	Basset Hound	C	Full Dose	12.6	1.05971	1	23.2	6	Yes (3 - 5)	3	No	No	No	No	58	48	29	55	S	F	3	3	3	4	S	F	100	87.5	100	87.5	62.5	62.5	62.5	62.5	12.13	7.73	28.24	21.05	2.22	1.95	2.34	1.75	The Same	Worse	Improved	Worse	The Same	The Same
AB030	Mixed Breed Dog (Chihuahua X)	A	Low Dose	11.2	0.819312	3	7.3	5	No (0 - 2)	8	No	No	No	No	43	36	43	38	S	S	2	2	3	2	F	S	87.5	100	75	100	100	0	87.5	100	4.29	4.44	5.25	6.2	1.23	1.42	1.2		The Same	The Same	The Same	The Same	The Same	The Same
AB031	German Shepherd	C	Full Dose	11	0.967458	1	32.5	5	No (0 - 2)	10	No	No	No	No	35	37	33	33	S	S	2	2	1	3	S	F	0	100	100	87.5	0	75	37.5	62.5	17.14	14.86	26.15	9.5	1.44	0.93	1.28	1.01	The Same	The Same	Improved	Improved	Slightly better	Slightly better
AB032	Australian Shepherd	C	Full Dose	11.7	0.868597	1	12.7	5	No (0 - 2)	3	No	No	Yes	No	36	36	37	34	F	S	1	4	1	0	S	S	100	100	100	100	0	62.5	37.5	62.5	19.71	57.68	57.45	60	3.81	3.31	2.9	2.4	Worse	The Same	The Same	The Same	The Same	The Same
AB033	Labrador Retriever	B	Placebo	12.1	1.13296	3	39.5	5	No (0 - 2)	9	No	No	No	No	34	34	35	35	F	S	2	3	3	4	F	F	87.5	75	100	87.5	25	62.5	0	12.5	22.57	34.8	18.3	12.39	1.51	1.83	1.86	1.96	The Same	The Same	The Same	Worse	The Same	The Same
AB034	Collie	B	Placebo	12.3	1.03101	3	28.2	4	No (0 - 2)	6	No		Yes		38	38	43		F		2	3	3		F		50	75	62.5		37.5	12.5	50		15.62	17.24	9.61		1.05	1.41	1.4		The Same		Worse		Slightly worse
AB035	Mixed Breed Dog	A	Low Dose	12.7	1.11014	3	33	5	No (0 - 2)	4					38	36					1	3					87.5	100			62.5	75			25.93	55.99			1.29	1.77
AB036	Goldendoodle	A	Low Dose	12.7	1.05569	1	28.8	5	No (0 - 2)	4	Yes	No	Yes	No	57	42	38	43	S	F	1	1	1	2	S	F	100	87.5	100	100	50	25	75	37.5	28.1	44.49	26.19	35.45	1.86	2.5	1.76	2.54	The Same	The Same	The Same	The Same	Slightly better	The Same
AB037	Cockapoo	A	Low Dose	12.4	0.921248	1	9	6	No (0 - 2)	6	No	No	No	No	36	37	39	34	F	S	1	2	2		F		0	100	100		0	87.5	37.5		9.67	16.39	16.06		1.56	1.48	1.7		The Same	Improved	The Same	The Same	The Same	Slightly better
AB039	Dachshund	C	Full Dose	11.7	0.881024	3	8.7	5	No (0 - 2)	12	No	Yes	No	No	35	34	32	37	S	F	2	2	1	4	S	F	100	100	100	100	62.5	62.5	12.5	50	11.64	8.05	18.81	14.01	1.47	1.91	1.7	1.75	Improved	The Same	Improved	Worse	Slightly better	Slightly worse
AB040	Mixed Breed Dog (Basenji X)	A	Low Dose	13.1	1.17912	1	21.2	6	Yes (3 - 5)	4	No	No	Yes	No	41	37	37	38	S	F	3	2	1	1	S	S	37.5	87.5	87.5	75	12.5	75	87.5	0	36.97	47.08	45.27	47.91	1.2	1.53	1.75	1.21	Improved	The Same	Improved	The Same	Slightly better	Slightly better
AB041	Mixed Breed Dog (Basset Hound X)	B	Placebo	14.7	1.20591	3	22.1	5	No (0 - 2)	12	Yes	No	No	No	46	28	16	17	S	F	1	3	2	2	F	S	100	87.5	100	100	0	37.5	12.5	50	34.94	23.7	19.93	18.96	1.79	1.38	1.69	2.31	Improved	Improved	Improved	The Same	Much better	Much better
AB042	Mixed Breed Dog (Cavachon X)	C	Full Dose	15.1	1.1562	1	11.9	5	No (0 - 2)	4	No	No	No	Yes	37	38	35	41	S	F	2	2	3	3	F	S	50	0	0	0	0	0	0	0	5.59	7.76	3.53	2	0.66	0.56	0.66	0	The Same	The Same	Improved	Improved	Slightly better	Slightly better
AB043	Beagle	B	Placebo	14.7	1.10278	3	11.3	3	Yes (3 - 5)	20	No	No	No	No	40	37	41	30	F	S	4	3	3	2	S	S	75	100	100	100	0	50	100	25	22.78	30.03	24.57	9.31	1.31	1.5	1.51	1.53	The Same	Improved	The Same	The Same	Slightly better	Slightly better
AB044	Mixed Breed Dog (Rat Terrier X)	C	Full Dose	14.3	1.05769	3	8.3	6	No (0 - 2)	6	No	No	Yes	Yes	37	39	37	42	S	F	2	2	2	2	S	S	0	87.5	100	87.5	0	50	62.5	75	40.59	24.16	54.31	47.05	1.52	1.75	1.29	1.39	The Same	The Same	The Same	The Same	The Same	The Same
AB045	Pug	B	Placebo	10.9	0.821402	3	10.6	8							39												75				12.5				33.99				2.58
AB046	Mixed Breed Dog	A	Low Dose	11.3	0.957627	1	29.8	4	Yes (3 - 5)	8	No	No	No	No	43	38	34	34	S	S	3	3	2	3	S	F	87.5	100	100	87.5	50	37.5	37.5	37.5	25.36	16.94	13.83	10.06	2.17	2.05	1.77	1.79	Improved	Improved	The Same	The Same	Slightly better	Slightly better
AB047	Mixed Breed Dog	B	Placebo	13.1	1.01946	1	15.6	7	No (0 - 2)	7	No	No	Yes	No	36	34	36	34	S	S	2	2	3	2	F	S	100	100	100	75	62.5	62.5	62.5	12.5	20.12	15.12	29.67	30.02	1.82	2.02	1.7	1.64	Worse	The Same	The Same	Worse	Slightly worse	The Same
AB048	Great Pyrenees	A	Low Dose	10.6	1.02515	1	45	5	No (0 - 2)	8					34	34					1	1					75	87.5			0	100			9.31	20.32			1.1	0.79
AB049	Jack Russel Terrier	C	Full Dose	14.9	1.09639	3	9.3	4	Yes (3 - 5)	16	No	No	No	No	42	44	47	58	F	F	3	3	3	4	S	F	75	50	37.5	37.5	0	0	0	12.5	2.12	2.73	2.1	0.99	1.24	1.87	0.89	0.77	Worse	Worse	The Same	The Same	The Same	Slightly worse
AB050	Mixed Breed Dog	A	Low Dose	14	1.0728	1	16.2	4	Yes (3 - 5)	12	No	No	Yes	Yes	46	46	52	41	F	S	3	4	3	3	S	S	75	37.5	62.5	12.5	37.5	0	0	37.5	34.02	14.2	41.08	16.97	1.14	1.02	0.88	0.82	Worse	Improved	Worse	Worse	Slightly worse	Much better
AB051	Labrador Retriever	B	Placebo	11	0.944206	1	30	5	No (0 - 2)	6					37	35					1	3					75	100			62.5	37.5			27.58	20.66			1.86	2.04
AB052	Mixed Breed Dog (Fox hound X)	C	Full Dose	15.7	1.23428	1	20.1	4	No (0 - 2)	10	No	No	No	Yes	39	35	34	35	S	F	2	2	1	2	S	F	87.5	50	87.5	37.5	100	0	0	0	6.38	9.83	6.57	6.46	0.66	0.72	0.74	0.65	The Same	The Same	The Same	Worse	The Same	The Same
AB053	Springer Spaniel	B	Placebo	14.5	1.15538	1	20.1	5	No (0 - 2)	19	No	No	No	No	36	37	35	38	S	F	1	3	3	4	F	F	100	100	100		75	50	87.5		8.84	10.21	13.52	5	1.02	1	1	0.66	The Same	The Same	Worse	Worse	Slightly worse	Slightly worse
AB054	Mixed Breed Dog (Hound X)	A	Low Dose	10.1	0.851602	3	28.3	6	No (0 - 2)	5	Yes	No	Yes	No	50	39	39	34	S	S	2	3	2	2	S	S	87.5	100	87.5	100	25	87.5	75	0	17.18	37.8	30.62	4.8	2.77	2.87	2.8	2.32	The Same	The Same	The Same	The Same	Slightly better	Slightly better
AB055	Australian Cattle Dog	C	Full Dose	13.2	1.01149	3	17.6	4	No (0 - 2)	21	Yes	Yes	No	Yes	39	34	34	42	S	F	2	3	3	2	F	S	87.5	100	100	100	0	0	0	0	7.14	5.83	9.88	8.8	2.22	1.96	1.96	1.74	Improved	Worse	The Same	Worse	Slightly better	The Same
AB056	Mixed Breed Dog (Pitbull X)	A	Low Dose	12.4	1.01806	3	24.5	6	No (0 - 2)	3	No	No	No	Yes	34	34	34	34	S	S	2	2	1	3	S	F	75	87.5	87.5	100	50	50	50	62.5	17.74	14.01	21.07	10.92	0.65	0.64	0.69	0.64	The Same	The Same	Worse	Worse	The Same	The Same
AB057	Mixed Breed Dog (Pomeranian X)	A	Low Dose	15.4	1.12903	1	6.5	6	Yes (3 - 5)	13	No	Yes	Yes	No	42	41	42	42	S	S	3	2	3	2	S	S	100	100	87.5	100	62.5	50	37.5	12.5	5.36	6.02	6.72	11	2.21	1.45	1.8	1.28	The Same	The Same	The Same	Improved	Slightly better	Much better
AB058	Labrador Retriever	B	Placebo	14.1	1.16915	1	26.9	5	No (0 - 2)	11	Yes	No	No	Yes	45	45	47	47	F	S	2	3	3	3	F	S	75	100	75	87.5	0	0	0	0	23.18	18.35	13.84	18.04	2.22	2.25	1.93	1.98	The Same	Improved	The Same	The Same	The Same	The Same
AB059	Mixed Breed Dog (Husky X)	C	Full Dose	13.6	1.13145	3	27.5	5	Yes (3 - 5)	17	Yes	No	No	No	44	45	41	35	S	S	3	2	3	3	S	S	12.5	62.5	75	0	25	12.5	37.5	25	15.09	32.47	15.91	21.63	0.84	1.45	1.4	1.54	Improved	Improved	Worse	Worse	Slightly better	The Same
AB060	American Staffordshire	C	Full Dose	13.8	1.12013	1	23.3	5	No (0 - 2)	5	Yes	Yes	No	Yes	36	38	36	37	S	F	1	2	2	2	F	S	100	100	100	100	75	75	75	50	43.24	20	5.68	34.96	1.84	1.95	1.61	2.04	The Same	The Same	The Same	The Same	The Same	The Same
AB061	Mixed Breed Dog	A	Low Dose	14.6	1.22278	3	27.7	5	No (0 - 2)	15	No	No	No	Yes	37	42	39	53	F	F	1	1	2	3	F	F	100	100	50	87.5	25	37.5	0	12.5	29.07	21.98	14.95	24.88	1.39	1.47	1.29	1.07	Improved	Worse	The Same	Worse	Slightly better	Slightly worse
AB062	Mixed Breed Dog (Pit Bull x Boxer)	B	Placebo	13.5	1.10294	1	23.5	5	Yes (3 - 5)	4	Yes	No	No	No	45	36	44	44	S	S	3	2	4	3	F	S	100	100	100	100	25	62.5	37.5	87.5	14.62	10.88	37.58	28.63	1.25	1.25	0.96	0.96	The Same	The Same	Improved	The Same	Slightly better	The Same
AB063	Pug	B	Placebo	10.2	0.757801	3	8.6	6	Yes (3 - 5)	11	Yes	No	Yes	No	37	35	36	36	S	S	5	5	3	4	S	F	87.5	87.5	100	87.5	75	75	75	75	42.1	25.06	24.37	19.13	1.21	1.39	1.86	1.64	The Same	The Same	The Same	The Same	The Same	The Same
AB064	Cockapoo	C	Full Dose	14.8	1.09874	1	9.4	5	Yes (3 - 5)	11	No	No	No	No	40	36	36	37	S	F	3	2	3	2	S	S	12.5	12.5	62.5	37.5	37.5	0	12.5	0	9.53	16.49	5.2	11.37	1.78	2.21	1.87	2.15	The Same	Worse	Worse	The Same	Slightly better	Slightly better
AB065	American Staffordshire Terrier	C	Full Dose	13.9	1.14309	1	23.2	5	No (0 - 2)	5	No	Yes	Yes	Yes	35	35	34	36	S	F	1	2	1	1	S	S	37.5	37.5	25	50	37.5	37.5	12.5	50	16.88	16.94	5.58	15.06	0.73	0.69	0.71	0.76	The Same	Worse	The Same	Worse	Slightly better	The Same
AB066	Mixed Breed Dog	B	Placebo	13.1	1.09807	1	25.3	5	Yes (3 - 5)	6					35						3						100				0				14.69				1.68
AB067	Mixed Breed Dog (Beagle x Jack Russell)	A	Low Dose	9.5	0.722983	1	12.2	5	No (0 - 2)	4	No	No	No	No	44	31	31	37	S	F	0	1	2	1	F	S	62.5	75	75	87.5	0	0	50	25	7.51	6.67	19.87	12.91	1.27	1.54	1.7	1.41	The Same	The Same	The Same	The Same	Slightly better	Slightly better
AB068	Standard Poodle	A	Low Dose	11.4	0.985307	3	32.4	6	Yes (3 - 5)	8	No	No	Yes	No	38	33	30	34	S	F	5	2	2	2	S	S	87.5	100	100	100	87.5	12.5	12.5	25	11.92	16.36	11.6	28.94	1.25	1.33	1.33	1.24	The Same	The Same	Improved	Improved	Slightly better	Slightly better
AB069	German Shepherd	B	Placebo	12.9	1.12076	3	33.2	5	Yes (3 - 5)	15	No	Yes	No	No	38	38	46	39	F	S	3	2	2	2	S	S	62.5	100	100	100	50	75	75	75	35.01	10.6	34.88	33.04	3.56	3	3.11	2.92	The Same	The Same	The Same	The Same	The Same	The Same
AB070	Golden Retriever	B	Placebo	11.7	0.959016	1	24.5	5	No (0 - 2)	11	No	No	No	Yes	36	35	31	31	S	S	2	4	3	1	F	S	37.5	87.5	100	100	25	75	12.5	37.5	22.91	25.63	27.18	14.96	1.8	2.73	2.09	3.08	Improved	Improved	Improved	Improved	Slightly better	Much better
